# Soil pH as an external filter shaping insect–microbe gut symbiosis

**DOI:** 10.1101/2025.11.17.688959

**Authors:** Hideomi Itoh, Hiroyuki Shimoji, Daisuke Nakane, Seonghan Jang, Yoshitomo Kikuchi

## Abstract

**Background:** Many animals and plants establish intimate symbiotic relationships with specific microorganisms acquired from the environment. Given the immense diversity of environmental microbiomes, selecting appropriate partners from such a vast microbial pool poses a critical challenge for host organisms. To meet this challenge, hosts have evolved sophisticated internal partner-choice mechanisms that ensure stable associations with beneficial microbes. However, because these symbionts primarily inhabit external environments, environmental conditions themselves are also expected to play pivotal roles in the establishment of symbiosis. Despite this expectation, the mechanistic role of external environmental filters in shaping the intended symbiosis remains largely unexplored. Focusing on stink bugs, which acquire their symbiotic bacteria from soil each generation, we investigated how soil properties influence the establishment of gut symbiosis in terrestrial insects.

**Results:** Microbiome analyses confirmed that *Burkholderia sensu lato* overwhelmingly dominates a specific gut organ in six stink bug species from the superfamilies Coreoidea and Lygaeoidea, including serious agricultural pests (relative abundance ranging from 74.5% to 100%). Rearing experiments with isolated *Burkholderia* revealed that insects were strictly dependent on this symbiont; failure to acquire it from soil severely reduced host growth and reproduction, indicating that the availability of symbionts from soil represents an ecological bottleneck. Field surveys identified patches of exceptionally high stink bug density in weedy fields with soil pH <7.0, whereas such aggregations were absent in fields with pH ≥7.0. Laboratory experiments with collected field soils showed that the abundance of *Burkholderia* in soils was negatively correlated with soil pH, and stink bugs readily acquired their symbionts from soils with pH <7.0 but rarely from soils with pH ≥7.0. Experimental manipulations of soil pH followed by rearing experiments confirmed that increasing soil pH to 7–8 markedly suppressed symbiont acquisition by the host, likely by impairing symbiont growth and motility.

**Conclusions:** We demonstrate that, beyond host-intrinsic mechanisms, a soil chemical property externally filters symbiotic bacteria prior to colonization inside the host. These findings reveal that, alongside host physiology, environmental conditions—mediated through the soil and host gut microbiomes—shape the assembly, maintenance, and evolution of host–microbe symbiotic associations.
