## Supplementary material for "Soil pH as an external filter shaping insect–microbe gut symbiosis": Table S2

### Sheet: Table S2
Table S2. Weedy fields surveyed for soil pH and insect density in this study.
Field IDb	Survey site	Coordinates	Survey date	Soil calssification	Soil pH (mean ± SD, n = 5)	Number of stink bugs in 100 m2 areaa
						Cletus punctiger (Coreoidae)		Acanthocoris sordidus (Coreoidae)		Leptocorisa chinensis (Alydidae)		Pachygrontha antennata (Pachygronthidae)		Paromius jejunus (Rhyparochromidae)		Other Rhyparochromidae insect		Berytidae insect		Total		Total (adult+nymph)
						adult	nymph	adult	nymph	adult	nymph	adult	nymph	adult	nymph	adult	nymph	adult	nymph	adult	nymph
WF01	Kanzaki, Saga	33.3 N 130.4 E	30th Jul. 2017	Gleyic Fluvisols	5.8 ± 0.2	21	9	0	0	5	0	0	0	0	0	1	0	0	0	27	9	36
WF02	Kanzaki, Saga	33.3 N 130.4 E	30th Jul. 2017	Gleyic Fluvisols	6.6 ± 0.1	57	44	0	0	2	0	0	0	0	0	0	0	0	0	59	44	103
WF03	Kanzaki, Saga	33.3 N 130.4 E	30th Jul. 2017	Gleyic Fluvisols	6.4 ± 0.1	83	28	0	0	1	0	0	0	0	0	0	0	0	0	84	28	112
WF04	Mizuma-gun, Fukuoka	33.2 N 130.4 E	30th Jul. 2017	Fluvic Hydragric Anthrosols	8.5 ± 0.2	2	9	0	0	10	0	0	0	13	22	0	0	0	0	25	31	56
WF05	Ogoori, Fukuoka	33.4 N 130.5 E	31st Jul. 2017	Gleyic Fluvisols	6.3 ± 0.2	2	7	0	0	3	10	0	0	34	938	0	0	0	0	39	955	994
WF06	Mii-gun, Fukuoka	33.4 N 130.6 E	31st Jul. 2017	Fluvic Hydragric Anthrosols	6.1 ± 0.2	2	0	0	0	11	0	1	0	2	0	0	0	0	0	16	0	16
WF07	Asakura, Fukuoka	33.4 N 130.7 E	31st Jul. 2017	Fluvic Hydragric Anthrosols	5.3 ± 0.1	2	4	0	0	15	1	0	0	0	0	0	0	0	0	17	5	22
WF08	Kitakyusyu, Fukuoka	33.8 N 130.7 E	31st Jul. 2017	Fluvic Hydragric Anthrosols	6.0 ± 0.4	2	0	0	0	4	0	0	1	0	0	0	0	0	0	6	1	7
WF09	Onga-gun, Fukuoka	33.9 N 130.7 E	31st Jul. 2017	Haplic Fluvisols	7.1 ± 0.1	3	0	0	0	0	0	0	0	6	7	0	0	0	0	9	7	16
WF10	Onga-gun, Fukuoka	33.9 N 130.7 E	31st Jul. 2017	Fluvic Hydragric Anthrosols	5.7 ± 0.2	8	7	0	0	1	0	0	0	0	36	0	0	0	0	9	43	52
WF11	Shimonoseki, Yamaguchi	34.0 N 130.9 E	1st Aug. 2017	Haplic Alisols	6.3 ± 0.1	6	2	0	0	14	6	0	0	29	75	0	0	0	0	49	83	132
WF12	Mine, Yamaguchi	34.2 N 131.2 E	1st Aug. 2017	Haplic Cambisols	7.2 ± 0.2	3	1	0	0	7	28	2	0	0	0	0	0	0	0	12	29	41
WF13	Mine, Yamaguchi	34.2 N 131.3 E	1st Aug. 2017	Haplic Alisols	7.2 ± 0.3	9	6	1	5	4	57	0	0	1	1	2	0	0	0	17	69	86
WF14	Mine, Yamaguchi	34.2 N 131.2 E	1st Aug. 2017	Haplic Alisols	6.4 ± 0.2	5	4	0	0	0	0	5	0	0	0	0	0	0	0	10	4	14
WF15	Mine, Yamaguchi	34.2 N 131.3 E	1st Aug. 2017	Haplic Cambisols	7.3 ± 0.2	17	6	0	0	0	0	2	0	0	0	0	0	0	0	19	6	25
WF16	Mine, Yamaguchi	34.2 N 131.3 E	1st Aug. 2017	Gleyic Fluvisols	7.2 ± 0.1	2	2	0	0	10	72	0	0	0	0	0	0	0	0	12	74	86
WF17	Mine, Yamaguchi	34.2 N 131.3 E	1st Aug. 2017	Gleyic Fluvisols	7.5 ± 0.2	15	12	0	0	5	6	0	0	0	2	0	0	0	0	20	20	40
WF18	Sanyoonoda, Yamaguchi	34.0 N 131.1 E	2nd Aug. 2017	Gleyic Fluvisols	7.0 ± 0.2	3	0	0	0	1	0	0	0	5	31	0	0	2	0	11	31	42
WF19	Shimonoseki, Yamaguchi	34.1 N 131.0 E	2nd Aug. 2017	Gleyic Fluvisols	5.8 ± 0.3	10	19	0	0	3	23	22	6	0	0	1	0	1	0	37	48	85
WF20	Yukuhashi, Fukuoka	33.7 N 130.9 E	2nd Aug. 2017	Haplic Alisols	5.5 ± 0.2	4	13	0	0	0	0	0	0	0	0	0	0	0	0	4	13	17
WF21	Miyako-gun, Fukuoka	33.7 N 130.9 E	2nd Aug. 2017	Haplic Fluvisols	5.2 ± 0.2	86	140	0	0	14	33	1	0	0	8	0	0	0	0	101	181	282
WF22	Miyako-gun, Fukuoka	33.7 N 130.9 E	2nd Aug. 2017	Haplic Fluvisols	7.6 ± 0.4	4	2	0	0	1	1	3	0	0	0	0	0	0	0	8	3	11
WF23	Miyako-gun, Fukuoka	33.7 N 130.9 E	2nd Aug. 2017	Haplic Fluvisols	6.8 ± 0.2	40	148	0	0	42	209	0	0	1	15	0	0	0	0	83	372	455
WF24	Kitakyusyu, Fukuoka	33.7 N 130.9 E	3rd Aug. 2017	Haplic Cambisols	7.5 ± 0.3	0	1	0	0	1	0	0	0	0	0	0	0	0	0	1	1	2
WF25	Kitakyusyu, Fukuoka	33.8 N 130.9 E	3rd Aug. 2017	Haplic Cambisols	8.0 ± 0.2	4	3	0	0	1	1	8	1	0	0	0	0	0	0	13	5	18
WF26	Kitakyusyu, Fukuoka	33.8 N 130.9 E	3rd Aug. 2017	Haplic Cambisols	7.8 ± 0.3	15	8	0	0	17	5	0	0	14	10	0	0	0	0	46	23	69
WF27	Kitakyusyu, Fukuoka	33.8 N 130.9 E	3rd Aug. 2017	Haplic Cambisols	6.5 ± 0.2	6	6	0	0	10	0	0	0	1	0	0	0	0	0	17	6	23
WF28	Itoshima, Fukuoka	33.5 N 130.2 E	4th Aug. 2017	Gleyic Fluvisols	6.3 ± 0.1	32	18	0	0	2	2	0	0	1	3	0	0	0	0	35	23	58
WF29	Fukuoka, Fukuoka	33.5 N 130.3 E	4th Aug. 2017	Haplic Fluvisols	5.9 ± 0.3	4	2	0	0	138	13	0	0	1	11	0	0	1	0	144	26	170
a The survey focused on stink bug species known to harbor a symbiotic relationship with Burkholderia, as reported by the previous study (Kikuchi et al., 2011).
b Poaceae plants dominated all the surveyed fields, with Digitaria ciliaris and Setaria viridis being the dominant species.
