## Supplementary material for "Soil pH as an external filter shaping insect–microbe gut symbiosis": Table S3

### Sheet: Table S3
Table S3. Soil samples used in laboratory experiments.
Soil ID	Collection site	Coordinates	Soil calssification	Field type	Vegetation/Cropb	Collection date	Chemical propertiesa														Microbiome propertiesa
							pH	Water content (%)	EC (mS/cm)	CEC (meq/100g)	Exchangeable Ca (mg/100g)	Exchangeable Mg (mg/100g)	Exchangeable K (mg/100g)	Available phosphate (mg/100g)	Phosphate absorption coefficient (mg/100g)	NH4-N (mg/100g)	NO3-N (mg/100g)	Humus (%)	Total C (g/kg)	Total N (g/kg)	Bacteria abundance (copies/g)	Relative abundance of Burkholderia(%)
S01	Kanzaki, Saga	33.3 N 130.4 E	Gleyic Fluvisols	Weedy	Poaceae weeds	30th Jul. 2017	5.39667	29.2657	0.123333	17.5333	297.433	39.9	50.9333	32.3667	500	1.5	3.33333	6.65	38.5767	3.736	6800000000	0.214138
S02	Kanzaki, Saga	33.3 N 130.4 E	Gleyic Fluvisols	Weedy	Poaceae weeds	30th Jul. 2017	5.82333	24.724	0.0633333	13.0333	218.967	20.8333	59.7333	26.6333	475.667	1.36667	0.666667	3.83667	22.2567	2.08067	1.08133e+10	0.106522
S03	Kanzaki, Saga	33.3 N 130.4 E	Gleyic Fluvisols	Weedy	Poaceae weeds	30th Jul. 2017	5.85333	23.0636	0.0566667	15.6667	295.433	25.7667	48.1667	24.0333	561.667	1.33333	0.666667	4.12	23.9067	2.13967	7.70667e+09	0.10247
S04	Okawa, Fukuoka	33.2 N 130.4 E	Fluvic Hydragric Anthrosols	Weedy	Poaceae weeds	30th Jul. 2017	5.63667	26.3062	0.0366667	23.5667	406.067	70.7333	31.5667	17.4333	980	1.53333	0.233333	3.03	17.5667	1.58267	2.74667e+09	0.0866674
S05	Mizuma-gun, Fukuoka	33.2 N 130.4 E	Fluvic Hydragric Anthrosols	Weedy	Poaceae weeds	30th Jul. 2017	8.66	23.46	0.223333	20.7333	1551.33	32.8	35.0333	9.4	1205.67	1.13333	0.433333	2.66333	15.47	0.921333	1514000000	0.00299976
S06	Ogoori, Fukuoka	33.4 N 130.5 E	Gleyic Fluvisols	Weedy	Poaceae weeds	31st Jul. 2017	6.53667	23.8981	0.0566667	17.4333	310.7	26.5667	31.0333	21.9333	558	1.33333	1.2	4.77333	27.6833	1.98833	6020000000	0.07316
S07	Mii-gun, Fukuoka	33.4 N 130.6 E	Fluvic Hydragric Anthrosols	Weedy	Poaceae weeds	31st Jul. 2017	5.83	23.0682	0.05	19.6333	290.9	17.4667	31.0333	73.6	832	1.06667	1.2	5.23667	30.38	2.21733	1.09733e+10	0.0964299
S08	Asakura, Fukuoka	33.4 N 130.7 E	Fluvic Hydragric Anthrosols	Weedy	Poaceae weeds	31st Jul. 2017	4.95333	32.4983	0.0433333	15.7	159.167	28.4333	32.6	14.2	591.333	0.966667	0.166667	3.05333	17.7133	1.457	6540000000	0.0672593
S09	Kitakyusyu, Fukuoka	33.8 N 130.7 E	Fluvic Hydragric Anthrosols	Weedy	Poaceae weeds	31st Jul. 2017	5.59667	8.43911	0.03	9.53333	126.5	11.9333	24.0333	50.2333	306	1.2	0.4	2.42	14.04	1.20533	2.44667e+09	0.260872
S10	Onga-gun, Fukuoka	33.9 N 130.7 E	Haplic Fluvisols	Weedy	Poaceae weeds	31st Jul. 2017	6.75333	14.5179	0.0833333	17.9	378.2	55.6	55.1667	117.167	661	1.13333	0.7	2.53667	14.7233	1.30533	4.19333e+09	0.00978857
S11	Onga-gun, Fukuoka	33.9 N 130.7 E	Fluvic Hydragric Anthrosols	Weedy	Poaceae weeds	31st Jul. 2017	5.48667	17.085	0.0566667	14.6	215.433	27.8333	55.3667	30.4667	523	1.06667	0.466667	3.09333	17.95	1.46467	2.22667e+09	0.239947
S12	Shimonoseki, Yamaguchi	34.0 N 130.9 E	Haplic Alisols	Weedy	Poaceae weeds	1st Aug. 2017	6.12	13.0732	0.0933333	13.5667	219.267	35.2667	72.6667	218.067	440	1.53333	1.13333	2.67	15.4833	1.479	1.93533e+09	0.0789396
S13	Mine, Yamaguchi	34.2 N 131.2 E	Gleyic Fluvisols	Weedy	Poaceae weeds	1st Aug. 2017	8.04	3.28259	0.0933333	16.4333	683.333	12.3667	11.2	43.0667	610.333	1.03333	0.9	5.73667	33.2667	2.55667	3.52667e+09	0.00234338
S14	Mine, Yamaguchi	34.2 N 131.2 E	Haplic Cambisols	Weedy	Poaceae weeds	1st Aug. 2017	6.24667	21.7336	0.0633333	22.0667	462.033	23.4333	55.8667	28.7667	868.667	1.8	0.666667	4.35333	25.2633	2.39333	8.25333e+09	0.0250151
S15	Mine, Yamaguchi	34.2 N 131.3 E	Haplic Alisols	Weedy	Poaceae weeds	1st Aug. 2017	6.08333	25.2113	0.15	38.6	740.467	64.2	50.9667	345.167	980	2.7	3.06667	10.85	62.9233	6.23733	8.38667e+09	0.0042559
S16	Mine, Yamaguchi	34.2 N 131.2 E	Haplic Alisols	Weedy	Poaceae weeds	1st Aug. 2017	5.77	28.6892	0.0766667	20.8333	411.8	28.4667	35.6333	36.9333	689.667	1.86667	0.8	5.84333	33.8833	2.919	9.80667e+09	0.0629166
S17	Mine, Yamaguchi	34.2 N 131.3 E	Haplic Cambisols	Weedy	Poaceae weeds	1st Aug. 2017	5.94333	49.944	0.136667	31.7333	738	23.5	20.1	12.5667	1191.67	2.3	1.5	11.3067	65.5867	5.66367	1.18733e+10	0.0114973
S18	Mine, Yamaguchi	34.2 N 131.3 E	Gleyic Fluvisols	Weedy	Poaceae weeds	1st Aug. 2017	6.9	19.14	0.07	27.3667	572.667	24.0667	46.3333	68.7	998.333	2	0.366667	4.60333	26.71	2.58967	5.77333e+09	0.0129258
S20	Sanyoonoda, Yamaguchi	34.0 N 131.1 E	Gleyic Fluvisols	Weedy	Poaceae weeds	2nd Aug. 2017	6.6	21.1487	0.0833333	11.2	204.433	20	46.0667	65.9333	341	1.5	0.7	2.62333	15.22	1.16633	1.07133e+09	0.095792
S21	Shimonoseki, Yamaguchi	34.1 N 131.0 E	Gleyic Fluvisols	Weedy	Poaceae weeds	2nd Aug. 2017	5.50333	13.5292	0.03	11	116.467	14.9667	18.5	19.4	453.333	1.2	0.533333	2.78667	16.1567	1.43333	2248000000	0.572477
S22	Yukuhashi, Fukuoka	33.7 N 130.9 E	Haplic Alisols	Weedy	Poaceae weeds	2nd Aug. 2017	4.95667	23.8196	0.0533333	17.8333	137.033	18.5	17.3333	9	778.667	1.4	1.16667	4.89333	28.36	2.68433	5.42667e+09	0.0366494
S23	Miyako-gun, Fukuoka	33.7 N 130.9 E	Haplic Fluvisols	Weedy	Poaceae weeds	2nd Aug. 2017	5.05667	19.4356	0.05	15.6333	191.633	11.6	16.1667	23.5	549.667	1.06667	0.9	3.91333	22.7033	1.89667	2.86667e+09	0.228479
S24	Miyako-gun, Fukuoka	33.7 N 130.9 E	Haplic Fluvisols	Weedy	Poaceae weeds	2nd Aug. 2017	6.10333	20.4736	0.153333	16.8667	612.067	14.8333	30.2333	14.9	693.667	1.13333	1.76667	4.84667	28.1133	2.53567	7.73333e+09	0.0194787
S25	Miyako-gun, Fukuoka	33.7 N 130.9 E	Haplic Fluvisols	Weedy	Poaceae weeds	2nd Aug. 2017	6.36333	20.2654	0.0666667	17.9	313.833	20.4333	37.5333	88.1	700	0.9	0.766667	3.26333	18.9233	1.80733	5.88667e+09	0.0136684
S27	Kitakyusyu, Fukuoka	33.8 N 130.9 E	Haplic Cambisols	Weedy	Poaceae weeds	3rd Aug. 2017	6.64	21.0164	0.106667	26.0667	565.833	29	81	102.033	1008	0.933333	1.86667	5.33	30.93	2.833	9.58667e+09	0.0147109
S29	Kitakyusyu, Fukuoka	33.8 N 130.9 E	Haplic Cambisols	Weedy	Poaceae weeds	3rd Aug. 2017	6.15333	20.5703	0.0566667	14.0333	223.2	31.4667	25.7333	14.4667	590.333	0.7	0.766667	1.85667	10.7733	1.06533	4.57333e+09	0.164908
S30	Itoshima, Fukuoka	33.5 N 130.2 E	Gleyic Fluvisols	Weedy	Poaceae weeds	4th Aug. 2017	5.53667	18.8512	0.15	16.1667	198.2	45.0333	91.8667	119.967	498.333	1.16667	3.2	3.95	22.9133	2.58133	4340000000	0.268382
S31	Fukuoka, Fukuoka	33.5 N 130.3 E	Haplic Fluvisols	Weedy	Poaceae weeds	4th Aug. 2017	5.84333	21.4212	0.0833333	13.3333	191.867	19.2333	21.5667	58.5	567.667	1.46667	1.93333	3.68333	21.36	2.02867	6.23333e+09	0.0365907
S32	Sapporo, Hokkaido	43.0 N 141.4 E	Melanic Silandic Andosols	Agriculture	Glycine max	23rd Jun. 2020	5.58	24.2833	0.06	34.7	343.367	37	36.3667	24.9	1390.33	0.7	1.53333	9.50667	55.1267	3.509	3.92667e+09	0.167523
S33	Koushi, Kumamoto	32.9 N 130.8 E	Melanic Silandic Andosols	Agriculture	Glycine max	23rd May 2019	5.93667	35.0533	0.2	47.1333	465.833	70.9	73.2667	12.8333	2391	0.566667	4.76667	17.1133	99.2667	6.581	2580000000	0.0451894
S34	Tsukuba, Ibaraki	36.0 N 140.1 E	Silandic Andosols	Agriculture	Glycine max	5th Aug. 2020	6.66	43.0233	0.136667	34.2333	352.433	61.5667	57.9667	6.23333	2237.67	0.9	2.4	9.43	54.7	4.39133	8740000000	0.0610973
S35	Marukame, Kagawa	34.3 N 133.9 E	Gleyic Fluvisols	Agriculture	Glycine max	5th Apr. 2020	7.53	14.8133	0.44	13.4	496.733	28.6333	31.9	449.4	603	1.7	17.1667	2.95	17.0967	1.809	4480000000	0.00174935
S36	Itoman, Okinawa	26.1 N 127.7 E	Haplic Regosols	Agriculture	Phaseolus vulgaris	15th May 2019	8.00667	20.2833	0.543333	22.1667	1242.37	65.2	77.2667	26.8667	1041.33	5.26667	8.93333	4.29667	24.94	2.04567	4.74667e+09	0.00112466
S37	Itoman, Okinawa	26.1 N 127.7 E	Haplic Regosols	Agriculture	Phaseolus vulgaris	15th May 2019	8.56667	21.95	0.216667	24.1	1023.07	60.5333	33.6333	48.8	1061.67	1.36667	1.1	2.04	11.8567	1.206	2640000000	0.0138039
S38	Kitakyusyu, Fukuoka	33.8 N 130.9 E	Haplic Cambisols	Weedy	Poaceae weeds	21st Sep. 2020	6.41667	24.7468	0.103333	17.5333	371.667	34.4667	33.0333	9.43333	719	0.733333	3.56667	6.20985	36.02	3.38267	11568000000	0.0975433
S40	Kitakyusyu, Fukuoka	33.8 N 130.9 E	Haplic Cambisols	Weedy	Poaceae weeds	21st Sep. 2020	7.11	17.5138	0.0666667	18.5	399.067	24.9667	60.4	104.7	906	0.833333	1.4	4.07266	23.6233	2.22333	7778000000	0.00260356
S42	Kitakyusyu, Fukuoka	33.7 N 130.9 E	Haplic Cambisols	Weedy	Poaceae weeds	21st Sep. 2020	6.47667	24.2233	0.0633333	13.6667	264.333	22.6333	41.7333	60.3333	680.667	0.733333	0.8	3.06412	17.7733	1.61833	10964000000	0.00730727
S43	Kitakyusyu, Fukuoka	33.8 N 130.9 E	Haplic Cambisols	Weedy	Poaceae weeds	21st Sep. 2020	7.24333	12.6881	0.03	12.7	259.533	25.4667	37.2	31.2333	923	0.433333	0.2	2.17511	12.6167	1.138	1359400000	0.00966758
S46	Kitakyusyu, Fukuoka	33.8 N 130.9 E	Haplic Cambisols	Weedy	Poaceae weeds	22nd Sep. 2020	7.51333	23.9171	0.146667	33.4667	1046.33	42.2667	51.7667	8	1420.67	0.633333	2.4	14.1425	82.0333	6.50833	1.19053e+10	0.00522027
S48	Kitakyusyu, Fukuoka	33.8 N 130.9 E	Haplic Cambisols	Weedy	Poaceae weeds	22nd Sep. 2020	8.27667	9.2692	0.11	19.0333	1159.63	13.9667	26.8667	8.96667	1145	0.566667	0.8	9.41304	54.6	3.23833	6.98467e+09	0.00227299
S49	Kitakyusyu, Fukuoka	33.8 N 130.9 E	Haplic Cambisols	Weedy	Poaceae weeds	22nd Sep. 2020	6.97333	23.2281	0.12	20.1667	463.067	35.3667	37.2667	13.7667	870.667	0.633333	3.9	7.50285	43.52	3.23233	1.06907e+10	0.0761813
S50	Shimajiri-gun, Okinawa	25.9 N 131.2 E	unidentified	Agriculture	Saccharum officinarum	28th Jun. 2017	7.83667	22.8364	0.18	21.1333	494.467	102.433	101.2	136.533	1102	1.5	5.26667	3.32904	19.31	2.12967	635800000	0.0287837
S51c	Tsukuba, Ibaraki	36.0 N 140.1 E	Silandic Andosols	Agriculture	Glycine max	5th Aug. 2020	7.03	n.d.	n.d.	n.d.	n.d.	n.d.	n.d.	n.d.	n.d.	n.d.	n.d.	n.d.	n.d.	n.d.	n.d.	n.d.
a The values represent the mean of triplicate measurements. n.d. means no data.
b Poaceae plants dominated all the weedy fields, with Digitaria ciliaris and Setaria viridis being the dominant species.
c Used for the experiments in Figs. S5A and S7.
